# Population genomic history of the endangered Anatolian and Cyprian mouflons in relation to worldwide wild, feral and domestic sheep lineages

**DOI:** 10.1101/2023.11.23.568468

**Authors:** Gözde Atağ, Damla Kaptan, Eren Yüncü, Kıvılcım Başak Vural, Paolo Mereu, Monica Pirastru, Mario Barbato, Giovanni Giuseppe Leoni, Merve N. Güler, Tuğçe Er, Elifnaz Eker, Tunca Deniz Yazıcı, Muhammed Sıddık Kılıç, N. Ezgi Altınışık, Ecem Ayşe Çelik, Pedro Morell Miranda, Marianne Dehasque, Viviana Floridia, Anders Götherström, C. Can Bilgin, İnci Togan, Torsten Günther, Füsun Özer, Eleftherios Hadjisterkotis, Mehmet Somel

**Author notes:** These authors contributed equally to this work (Torsten Günther, Füsun Özer, Eleftherios Hadjisterkotis, Mehmet Somel).

## Abstract

Once widespread in their homelands, Anatolian mouflon (*Ovis gmelini anatolica*) and Cyprian mouflon (*Ovis gmelini ophion*) were driven to near extinction during the 20th century and are currently listed as endangered populations by the IUCN. While the exact origins of these lineages remain unclear, they have been suggested to be close relatives of domestic sheep or remnants of proto-domestic sheep groups. Here, we study whole genome sequences of n=5 Anatolian mouflons and n=10 Cyprian mouflons in terms of population history and diversity, relative to eight other extant sheep lineages. We find reciprocal genetic affinity between Anatolian and Cyprian mouflons and domestic sheep, higher than all other studied wild sheep genomes, including the Iranian mouflon (*Ovis gmelini*). Despite similar recent population dynamics, Anatolian and Cyprian mouflons exhibit disparate diversity levels, which can potentially be attributed to founder effects, island isolation, introgression from domestic lineages, or different bottleneck dynamics. The lower relative mutation load found in Cyprian compared to Anatolian mouflons suggests the purging of recessive deleterious variants in the former. This agrees with estimates of a long-term small effective population size in the Cyprian mouflon. Both subspecies harbor considerable numbers of runs of homozygosity (ROH) blocks <2 Mb, which reflects the effect of small population size. Expanding our analyses to worldwide wild and feral *Ovis* genomes, we observe varying viability metrics among different lineages, and a limited consistency between viability metrics and conservation status. Factors such as recent inbreeding, introgression, and unique population dynamics may contribute to the observed disparities.
