## Supplemental Tables for "Population genomic history of the endangered Anatolian and Cyprian mouflons in relation to worldwide wild, feral and domestic sheep lineages"

### Sheet: Table S1
Table S1. Samples downsampled to similar coverages used for de novo SNP calling and autosomal SNP counts per sample
Sample ID	Coverage	de novo SNP Count
ARG3-1	7.92511	3989278
bighorn2	8.15796	4416770
Thinhorn4	8.42533	4394937
snow8	8.08442	4371741
MUF2-1	8.37399	2592666
BJ4-1	7.52407	4020780
KR6	8.22579	4045875
cym08	8.1945	2895319
oga18	8.11117	3257496
DLS249	8.23834	3123018

### Sheet: Table S2
Table S2. Metrics used for the sex determination of the studied genomes
Sample	# Total Reads	# X Reads	Rx	RxSex
cym002	89152205	1934252	0.427972	XY
cym003	1,09E+08	2456918	0.441717	XY
cym004	1,41E+08	3000210	0.41115	XY
cym006	89563801	3440544	0.765845	XX
cym007	87921918	1853426	0.412664	XY
cym008	5,88E+08	13601053	0.435222	XY
cym009	85436611	3066806	0.714698	XX
cym011	1,01E+08	3591791	0.702921	XX
cym012	93985150	3387902	0.716284	XX
cym013	74088063	1617210	0.422511	XY
OGA009	19569452	658019	0.687217	XX
OGA014	28405327	1001022	0.712421	XX
oga018	4,39E+08	16285370	0.72146	XX
OGA021	16130369	519619	0.662344	XX
OGA022	11726384	389787	0.692658	XX
YZ11	3,41E+08	13554150	0.763746	XX
YZ12	2,74E+08	10782045	0.754199	XX
TH1	3,36E+08	7581709	0.423152	XY
KR6	3,12E+08	7226872	0.436248	XY
266	2,85E+08	6410985	0.424456	XY
SH7	2,57E+08	5827408	0.428182	XY
MUF1	1,78E+08	7286416	0.796425	XX
MUF2-1	1,79E+08	7010076	0.754	XX
MUF3-1	1,65E+08	6355733	0.740177	XX
ARG20	1,66E+08	3637331	0.411533	XY
ARG3-1	1,91E+08	4214053	0.413865	XY
ARG23	1,7E+08	3695330	0.408537	XY
ARG8	1,52E+08	3246419	0.401895	XY
ARG9-3	1,78E+08	3850719	0.407041	XY
KS1	3,65E+08	8452331	0.429711	XY
bighorn1	1,65E+08	3525791	0.401736	XY
bighorn2	1,74E+08	5841649	0.641199	XX
bighorn3	1,84E+08	3993769	0.408489	XY
bighorn4	1,83E+08	6972332	0.727717	XX
bighorn5	1,79E+08	3787272	0.399647	XY
OviCan1	1,53E+08	3246595	0.417587	XY
snow7	1,6E+08	6310564	0.75978	XX
snw1	1,61E+08	6385583	0.762663	XX
snow13	1,55E+08	3633272	0.444176	XY
snow5	1,77E+08	3863530	0.411027	XY
snow6	1,66E+08	6581000	0.761612	XX
snow8	1,73E+08	3759731	0.407572	XY
Thinhorn1	1,91E+08	4135010	0.406542	XY
Thinhorn3	2,14E+08	4656404	0.405872	XY
Thinhorn4	1,81E+08	3854250	0.39988	XY
Thinhorn5	1,82E+08	3879855	0.399146	XY
Thinhorn9	1,69E+08	3709467	0.412206	XY
BJ3-1	1,57E+08	6227648	0.762914	XX
BJ4-1	1,71E+08	6768757	0.760814	XX
BJR5	1,56E+08	6135632	0.75326	XX
BJ1-2	1,56E+08	6186655	0.765217	XX
AL118	2,73E+08	10914481	0.771536	XX
FINN305	2,95E+08	11688743	0.763559	XX
Sc12	1,79E+08	3839341	0.4022	XY
DLS249	2,61E+08	10315258	0.762617	XX
CC50	2,19E+08	5075399	0.447454	XY
AWA-33	1,62E+08	3500843	0.408964	XY
BATIOSW	1,54E+08	3320306	0.41229	XY

### Sheet: Table S3
Table S3-A. Relationship classifications using READ results and θ (kinship coefficient) thresholds. θ estimates were calculated as 1- P0 (aveage pairwise mismatch.							Table S3-B. θ thresholds for relationship classifications
Pair IDs	Shared SNP Count	θ (kinship coefficient)	Standard Error	Classification from READ	Classification according to θ		Category	Theoretical Expected θ	Classification Thresholds
OGA009|OGA021	417701	0.0684224	0.00778125	Unrelated	Third-Degree		Identical Twin	0.5	>0.375
OGA009|OGA022	391134	0.0285133	0.00795093	Unrelated	Unrelated		First-Degree	0.25	<0.375 & >0.1875
OGA0014|OGA021	434903	0.0217938	0.00783579	Unrelated	Unrelated		Second-Degree	0.125	<0.1875 & >0.09375
OGA022|OGA021	383149	0.0201393	0.00767184	Unrelated	Unrelated		Third-Degree	0.0625	<0.09375 & >0.046875
oga018|OGA021	462685	0.00321405	0.00794494	Unrelated	Unrelated		Unrelated	0	<0.046875
oga018|OGA014	509860	-0.0470963	0.00763311	Unrelated	Unrelated
oga018|OGA022	423733	-0.0269121	0.00796399	Unrelated	Unrelated
oga018|OGA009	480412	-0.0231806	0.00795406	Unrelated	Unrelated
OGA009|OGA014	449324	-0.00968627	0.00786295	Unrelated	Unrelated
OGA014|OGA022	403470	-0.00321405	0.0077407	Unrelated	Unrelated
cym011|cym012	1636842	0.480918	0.00740753	IdenticalTwin	Identical Twin
cym006|cym008	1641389	0.102048	0.00926547	Second Degree	Second-Degree
cym007|cym012	1635150	0.0899059	0.00882291	Unrelated	Third-Degree
cym007|cym011	1636880	0.0870497	0.00884179	Unrelated	Third-Degree
cym007|cym008	1640180	0.0860405	0.00903695	Unrelated	Third-Degree
cym006|cym007	1636479	0.0645604	0.00922218	Unrelated	Third-Degree
cym002|cym009	1634079	0.0567613	0.00887815	Unrelated	Third-Degree
cym006|cym012	1636211	0.048337	0.00885666	Unrelated	Third-Degree
cym008|cym011	1641804	0.0472764	0.00868999	Unrelated	Third-Degree
cym008|cym012	1639958	0.0468626	0.00869076	Unrelated	Unrelated
cym006|cym011	1637960	0.0466306	0.00885032	Unrelated	Unrelated
cym012|cym013	1618022	0.0271989	0.00986721	Unrelated	Unrelated
cym011|cym013	1619599	0.026328	0.00989056	Unrelated	Unrelated
cym002|cym006	1635259	0.0192496	0.00903373	Unrelated	Unrelated
cym002|cym011	1635559	0.0129673	0.00877428	Unrelated	Unrelated
cym002|cym007	1634029	0.0116191	0.0091236	Unrelated	Unrelated
cym002|cym012	1633782	0.0115411	0.00874349	Unrelated	Unrelated
cym002|cym008	1638838	0.00983776	0.00896882	Unrelated	Unrelated
cym002|cym013	1617018	0.00959883	0.00995512	Unrelated	Unrelated
cym007|cym013	1618148	0.00875807	0.0102225	Unrelated	Unrelated
cym009|cym013	1618196	0.00565919	0.0101279	Unrelated	Unrelated
cym008|cym013	1622418	0.00295024	0.00994849	Unrelated	Unrelated
cym002|cym004	1638108	0	0.00891773	Unrelated	Unrelated
cym004|cym013	1621737	-0.00213	0.00976678	Unrelated	Unrelated
cym004|cym011	1640962	-0.00711162	0.00852076	Unrelated	Unrelated
cym004|cym012	1639167	-0.00825484	0.00849367	Unrelated	Unrelated
cym008|cym009	1640121	-0.0107216	0.00888792	Unrelated	Unrelated
cym004|cym006	1640573	-0.0112243	0.00879082	Unrelated	Unrelated
cym003|cym009	1636903	-0.0159965	0.0091861	Unrelated	Unrelated
cym004|cym008	1644560	-0.0163416	0.00874984	Unrelated	Unrelated
cym009|cym011	1636829	-0.0174667	0.00875263	Unrelated	Unrelated
cym009|cym012	1635047	-0.018044	0.0087454	Unrelated	Unrelated
cym006|cym013	1619202	-0.019289	0.00997523	Unrelated	Unrelated
cym004|cym007	1639423	-0.0243471	0.00900206	Unrelated	Unrelated
cym004|cym009	1639345	-0.0304388	0.00885403	Unrelated	Unrelated
cym006|cym009	1636438	-0.0305075	0.00888791	Unrelated	Unrelated
cym007|cym009	1635355	-0.0325962	0.00899659	Unrelated	Unrelated
cym003|cym004	1641088	-0.0381427	0.00893392	Unrelated	Unrelated
cym003|cym013	1619539	-0.041871	0.0101136	Unrelated	Unrelated
cym002|cym003	1635760	-0.0523088	0.00912585	Unrelated	Unrelated
cym003|cym008	1641882	-0.0604381	0.00901195	Unrelated	Unrelated
cym003|cym007	1636920	-0.0615287	0.00916763	Unrelated	Unrelated
cym003|cym012	1636680	-0.0675179	0.00888664	Unrelated	Unrelated
cym003|cym011	1638495	-0.0691079	0.0088669	Unrelated	Unrelated
cym003|cym006	1638136	-0.0833575	0.0091931	Unrelated	Unrelated

### Sheet: Table S4
Table S4. f3 statistics of the form f3(Goat; X, Y) where X and Y correspond to all studied sheep lineages
pop1	pop2	pop3	f3 estimate	standard error	z score	p
Goat	ANM	ASM	0.155677	0.000358544	434.193	< 0.001
Goat	ANM	Argali	0.110378	0.0003173	347.866	< 0.001
Goat	ANM	BGH	0.071599	0.000287209	249.293	< 0.001
Goat	ANM	CYM	0.166948	0.000401936	415.359	< 0.001
Goat	ANM	DOM	0.167931	0.000397854	422.092	< 0.001
Goat	ANM	EUM	0.167297	0.000414552	403.56	< 0.001
Goat	ANM	SNW	0.071958	0.000292383	246.109	< 0.001
Goat	ANM	THN	0.0715918	0.000288499	248.152	< 0.001
Goat	ANM	Urial	0.15081	0.000344132	438.233	< 0.001
Goat	ASM	ANM	0.155677	0.000358544	434.193	< 0.001
Goat	ASM	Argali	0.113583	0.000313652	362.129	< 0.001
Goat	ASM	BGH	0.0736959	0.000285929	257.742	< 0.001
Goat	ASM	CYM	0.155244	0.000358422	433.133	< 0.001
Goat	ASM	DOM	0.155557	0.000361376	430.458	< 0.001
Goat	ASM	EUM	0.155255	0.0003592	432.224	< 0.001
Goat	ASM	SNW	0.0740029	0.000291736	253.664	< 0.001
Goat	ASM	THN	0.0736984	0.000286901	256.878	< 0.001
Goat	ASM	Urial	0.154868	0.000343823	450.428	< 0.001
Goat	Argali	ANM	0.110378	0.0003173	347.866	< 0.001
Goat	Argali	ASM	0.113583	0.000313652	362.129	< 0.001
Goat	Argali	BGH	0.0916402	0.000371708	246.538	< 0.001
Goat	Argali	CYM	0.109861	0.000321269	341.96	< 0.001
Goat	Argali	DOM	0.110941	0.000318959	347.821	< 0.001
Goat	Argali	EUM	0.109429	0.00032926	332.346	< 0.001
Goat	Argali	SNW	0.0920741	0.000378143	243.49	< 0.001
Goat	Argali	THN	0.0916579	0.000372215	246.25	< 0.001
Goat	Argali	Urial	0.114767	0.000317532	361.433	< 0.001
Goat	BGH	ANM	0.071599	0.000287209	249.293	< 0.001
Goat	BGH	ASM	0.0736959	0.000285929	257.742	< 0.001
Goat	BGH	Argali	0.0916402	0.000371708	246.538	< 0.001
Goat	BGH	CYM	0.0714432	0.000290618	245.832	< 0.001
Goat	BGH	DOM	0.0725167	0.000290169	249.912	< 0.001
Goat	BGH	EUM	0.0712201	0.00029181	244.064	< 0.001
Goat	BGH	SNW	0.217906	0.000388818	560.431	< 0.001
Goat	BGH	THN	0.233842	0.000373271	626.468	< 0.001
Goat	BGH	Urial	0.0738471	0.000291175	253.617	< 0.001
Goat	CYM	ANM	0.166948	0.000401936	415.359	< 0.001
Goat	CYM	ASM	0.155244	0.000358422	433.133	< 0.001
Goat	CYM	Argali	0.109861	0.000321269	341.96	< 0.001
Goat	CYM	BGH	0.0714432	0.000290618	245.832	< 0.001
Goat	CYM	DOM	0.171643	0.000398669	430.539	< 0.001
Goat	CYM	EUM	0.171155	0.000443764	385.69	< 0.001
Goat	CYM	SNW	0.0717866	0.000295742	242.734	< 0.001
Goat	CYM	THN	0.0714167	0.000289512	246.68	< 0.001
Goat	CYM	Urial	0.150363	0.000346905	433.441	< 0.001
Goat	DOM	ANM	0.167931	0.000397854	422.092	< 0.001
Goat	DOM	ASM	0.155557	0.000361376	430.458	< 0.001
Goat	DOM	Argali	0.110941	0.000318959	347.821	< 0.001
Goat	DOM	BGH	0.0725167	0.000290169	249.912	< 0.001
Goat	DOM	CYM	0.171643	0.000398669	430.539	< 0.001
Goat	DOM	EUM	0.177807	0.000421457	421.885	< 0.001
Goat	DOM	SNW	0.0728139	0.000291607	249.699	< 0.001
Goat	DOM	THN	0.0725049	0.000290616	249.487	< 0.001
Goat	DOM	Urial	0.151129	0.000348941	433.109	< 0.001
Goat	EUM	ANM	0.167297	0.000414552	403.56	< 0.001
Goat	EUM	ASM	0.155255	0.0003592	432.224	< 0.001
Goat	EUM	Argali	0.109429	0.00032926	332.346	< 0.001
Goat	EUM	BGH	0.0712201	0.00029181	244.064	< 0.001
Goat	EUM	CYM	0.171155	0.000443764	385.69	< 0.001
Goat	EUM	DOM	0.177807	0.000421457	421.885	< 0.001
Goat	EUM	SNW	0.0714399	0.000289609	246.677	< 0.001
Goat	EUM	THN	0.0712359	0.000293363	242.825	< 0.001
Goat	EUM	Urial	0.150189	0.000347338	432.399	< 0.001
Goat	SNW	ANM	0.071958	0.000292383	246.109	< 0.001
Goat	SNW	ASM	0.0740029	0.000291736	253.664	< 0.001
Goat	SNW	Argali	0.0920741	0.000378143	243.49	< 0.001
Goat	SNW	BGH	0.217906	0.000388818	560.431	< 0.001
Goat	SNW	CYM	0.0717866	0.000295742	242.734	< 0.001
Goat	SNW	DOM	0.0728139	0.000291607	249.699	< 0.001
Goat	SNW	EUM	0.0714399	0.000289609	246.677	< 0.001
Goat	SNW	THN	0.218312	0.000385361	566.514	< 0.001
Goat	SNW	Urial	0.0741815	0.000296021	250.596	< 0.001
Goat	THN	ANM	0.0715918	0.000288499	248.152	< 0.001
Goat	THN	ASM	0.0736984	0.000286901	256.878	< 0.001
Goat	THN	Argali	0.0916579	0.000372215	246.25	< 0.001
Goat	THN	BGH	0.233842	0.000373271	626.468	< 0.001
Goat	THN	CYM	0.0714167	0.000289512	246.68	< 0.001
Goat	THN	DOM	0.0725049	0.000290616	249.487	< 0.001
Goat	THN	EUM	0.0712359	0.000293363	242.825	< 0.001
Goat	THN	SNW	0.218312	0.000385361	566.514	< 0.001
Goat	THN	Urial	0.0738681	0.000292668	252.396	< 0.001
Goat	Urial	ANM	0.15081	0.000344132	438.233	< 0.001
Goat	Urial	ASM	0.154868	0.000343823	450.428	< 0.001
Goat	Urial	Argali	0.114767	0.000317532	361.433	< 0.001
Goat	Urial	BGH	0.0738471	0.000291175	253.617	< 0.001
Goat	Urial	CYM	0.150363	0.000346905	433.441	< 0.001
Goat	Urial	DOM	0.151129	0.000348941	433.109	< 0.001
Goat	Urial	EUM	0.150189	0.000347338	432.399	< 0.001
Goat	Urial	SNW	0.0741815	0.000296021	250.596	< 0.001
Goat	Urial	THN	0.0738681	0.000292668	252.396	< 0.001

### Sheet: Table S5
Table S5. f4 statistics of the form f4(Goat, DOM/EUM; ANM/CYM, X) where X corresponds to all other studied sheep lineages
pop1	pop2	pop3	pop4	f4 estimate	standard error	z score	p
Goat	DOM	ANM	URI	-0.0168016	0.000172966	-97.1382	< 0.001
Goat	DOM	ANM	ARG	-0.0569903	0.000317633	-179.422	< 0.001
Goat	DOM	ANM	ASM	-0.0123741	0.000136141	-90.8922	< 0.001
Goat	DOM	ANM	BGH	-0.0954143	0.000460902	-207.016	< 0.001
Goat	DOM	ANM	THN	-0.095426	0.000461933	-206.58	< 0.001
Goat	DOM	ANM	SNW	-0.095117	0.000456991	-208.137	< 0.001
Goat	DOM	CYM	URI	-0.0205133	0.000202676	-101.212	< 0.001
Goat	DOM	CYM	ARG	-0.060702	0.000320006	-189.69	< 0.001
Goat	DOM	CYM	ASM	-0.0160859	0.000174601	-92.1293	< 0.001
Goat	DOM	CYM	BGH	-0.099126	0.000448855	-220.842	< 0.001
Goat	DOM	CYM	THN	-0.0991378	0.000449405	-220.598	< 0.001
Goat	DOM	CYM	SNW	-0.0988287	0.000447023	-221.082	< 0.001
Goat	DOM	ANM	CYM	0.00371	0.000198	18.7	2.37e-78
Goat	EUM	ANM	URI	-0.017108	0.000212962	-80.3337	< 0.001
Goat	EUM	ANM	ARG	-0.0578681	0.000352196	-164.307	< 0.001
Goat	EUM	ANM	ASM	-0.0120415	0.000177391	-67.8812	< 0.001
Goat	EUM	ANM	BGH	-0.0960765	0.000481975	-199.339	< 0.001
Goat	EUM	ANM	THN	-0.0960607	0.000484542	-198.251	< 0.001
Goat	EUM	ANM	SNW	-0.0958568	0.000473817	-202.308	< 0.001
Goat	EUM	CYM	URI	-0.0209668	0.000276929	-75.7119	< 0.001
Goat	EUM	CYM	ARG	-0.061727	0.000376742	-163.844	< 0.001
Goat	EUM	CYM	ASM	-0.0159004	0.00024517	-64.8543	< 0.001
Goat	EUM	CYM	BGH	-0.0999354	0.000492365	-202.97	< 0.001
Goat	EUM	CYM	THN	-0.0999195	0.00049248	-202.89	< 0.001
Goat	EUM	CYM	SNW	-0.0997156	0.000488811	-203.996	< 0.001
Goat	EUM	ANM	CYM	0.00386	0.000271	14.2	6.31e-46

### Sheet: Table S6
Table S6. f4 statistics of the form f4(Goat, ANM/CYM; X, DOM/EUM) where X corresponds to all studied sheep lineages
pop1	pop2	pop3	pop4	f4 estimate	standard error	z score	p
Goat	CYM	URI	DOM	0.0212798	0.000201857	105.42	< 0.001
Goat	CYM	URI	EUM	0.0207926	0.000278758	74.5902	< 0.001
Goat	CYM	ARG	DOM	0.0617813	0.000321528	192.149	< 0.001
Goat	CYM	ARG	EUM	0.0612941	0.000378152	162.088	< 0.001
Goat	CYM	ASM	DOM	0.0163984	0.000169881	96.5286	< 0.001
Goat	CYM	ASM	EUM	0.0159112	0.000247855	64.1955	< 0.001
Goat	CYM	BGH	DOM	0.1002	0.000446019	224.653	< 0.001
Goat	CYM	BGH	EUM	0.0997123	0.000491076	203.049	< 0.001
Goat	CYM	THN	DOM	0.100226	0.000445522	224.963	< 0.001
Goat	CYM	THN	EUM	0.0997388	0.000490216	203.459	< 0.001
Goat	CYM	SNW	DOM	0.0998561	0.000446731	223.526	< 0.001
Goat	CYM	SNW	EUM	0.0993689	0.000492136	201.914	< 0.001
Goat	CYM	ANM	DOM	0.00469	0.000204	23	6.53e-117
Goat	CYM	ANM	EUM	0.00421	0.000268	15.7	1.56E- 55
Goat	ANM	URI	DOM	0.0171211	0.000166542	102.803	< 0.001
Goat	ANM	URI	EUM	0.0164868	0.000209129	78.8355	< 0.001
Goat	ANM	ARG	DOM	0.0575531	0.000314522	182.986	< 0.001
Goat	ANM	ARG	EUM	0.0569188	0.000348942	163.118	< 0.001
Goat	ANM	ASM	DOM	0.0122535	0.000129486	94.6317	< 0.001
Goat	ANM	ASM	EUM	0.0116192	0.000176435	65.8552	< 0.001
Goat	ANM	BGH	DOM	0.0963319	0.000456439	211.051	< 0.001
Goat	ANM	BGH	EUM	0.0956976	0.000478823	199.86	< 0.001
Goat	ANM	THN	DOM	0.0963392	0.000459136	209.827	< 0.001
Goat	ANM	THN	EUM	0.0957048	0.000481785	198.647	< 0.001
Goat	ANM	SNW	DOM	0.095973	0.000457313	209.863	< 0.001
Goat	ANM	SNW	EUM	0.0953387	0.000479808	198.702	< 0.001
Goat	ANM	CYM	DOM	0.000983	0.000163	6.04	1.52e-09
Goat	ANM	CYM	EUM	0.000349	0.000196	1.78	0.0754

### Sheet: Table S7
Table S7. Genome-wide heterozygosity estimates of the studied mouflon samples.
Sample ID	Lineage	Heterozygosity
Thinhorn1	THN	0.000754025
Thinhorn9	THN	0.000768708
Thinhorn5	THN	0.000779064
Thinhorn3	THN	0.000788281
bighorn1	BGH	0.000801715
Thinhorn4	THN	0.000827501
bighorn5	BGH	0.000831872
snow8	SNW	0.000841078
snow13	SNW	0.000843153
OviCan1	BGH	0.000845673
snow6	SNW	0.000854393
bighorn3	BGH	0.00085515
bighorn2	BGH	0.000857544
snow7	SNW	0.000858705
snow5	SNW	0.000865327
bighorn4	BGH	0.000866651
snw1	SNW	0.00086712
MUF3-1	EUM	0.00124469
MUF1	EUM	0.00127521
ARG20	ARG	0.00136567
ARG3-1	ARG	0.00140264
MUF2-1	EUM	0.00141967
ARG8-2	ARG	0.00178791
ARG9-3	ARG	0.00185243
ARG23	ARG	0.00194892
cym008	CYM	0.00250166
AWA-33	DOM	0.00277726
Sc12	DOM	0.00279823
AL118	DOM	0.00310266
KS1	ARG	0.0031832
DLS249	DOM	0.0032187
FINN305	DOM	0.00344911
CC50	DOM	0.00349764
TH1	ASM	0.00352321
266	ASM	0.00355452
oga018	ANM	0.00366801
SH7	ASM	0.00383169
KR6	ASM	0.00397375
YZ11	ASM	0.00401723
BJR5	URI	0.0040672
BJ1-2	URI	0.00414364
BJ3-1	URI	0.00419508
BJ4-1	URI	0.00421047
YZ12	ASM	0.00432443

### Sheet: Table S8
Table S8. ROH summary statistics of the mouflon samples used in the study for segments longer than 500kb.
Sample ID	Lineage	Number of ROH	Sum of ROH (kb)	FROH
BJ3-1	URI	6	3567.4	0.00135129
BJ4-1	URI	11	7164.99	0.00271401
BJR5	URI	29	20244.1	0.00766821
BJ1-2	URI	28	20278.4	0.0076812
CC50	DOM	28	23503.2	0.00890271
ARG23	ARG	54	39800	0.0150757
SH7	ASM	69	58186.4	0.0220403
snow8	SNW	85	60744.3	0.0230092
DLS249	DOM	86	71915.8	0.0272408
TH1	ASM	89	73146.8	0.0277071
KS1	ARG	108	78109.3	0.0295868
AL118	DOM	97	84304.1	0.0319334
Sc12	DOM	100	85773.1	0.0324898
snow7	SNW	131	89767.4	0.0340028
KR6	ASM	103	93215.5	0.0353089
FINN305	DOM	138	112731	0.0427011
snow5	SNW	162	112960	0.0427878
ARG9-3	ARG	140	127348	0.0482377
YZ12	ASM	134	127422	0.0482661
snow13	SNW	184	138552	0.0524819
Thinhorn4	THN	183	156856	0.0594151
ARG8-2	ARG	185	162988	0.0617378
snow6	SNW	206	163973	0.062111
Thinhorn3	THN	232	164047	0.062139
266	ASM	182	167685	0.0635171
bighorn2	BGH	185	168974	0.0640052
snw1	SNW	211	170681	0.0646521
bighorn3	BGH	223	174893	0.0662475
bighorn4	BGH	239	204615	0.0775058
Thinhorn1	THN	312	224946	0.0852067
Thinhorn9	THN	314	231478	0.0876811
bighorn1	BGH	281	239494	0.0907176
bighorn5	BGH	300	260442	0.0986522
Thinhorn5	THN	384	277461	0.105099
AWA-33	DOM	247	287599	0.108939
YZ11	ASM	302	288003	0.109092
oga018	ANM	507	380546	0.144146
ARG20	ARG	493	421772	0.159762
ARG3-1	ARG	520	455451	0.172519
cym008	CYM	684	535924	0.203002
MUF3-1	EUM	717	547886	0.207533
OviCan1	BGH	748	613233	0.232285
MUF1	EUM	998	985112	0.373148
MUF2-1	EUM	941	1.10056e+06	0.416879
